# Categorizing prediction modes within low-pLDDT regions of AlphaFold2 structures

**DOI:** 10.1101/2025.06.06.658382

**Authors:** Christopher J Williams, Vincent B Chen, David C Richardson, Jane S Richardson

## Abstract

AlphaFold2 protein structure predictions are widely available for structural biology uses. These predictions, especially for eukaryotic proteins, frequently contain extensive regions predicted below the pLDDT 70 level, the rule-of-thumb cutoff for high confidence. This work identifies major modes of behavior within low-pLDDT regions through a survey of human proteome predictions provided by the AlphaFold Protein Structure Database. The *near-predictive* mode resembles folded protein and can be a nearly accurate prediction. *Barbed wire* is extremely unproteinlike, being recognized by wide looping coils, an absence of packing contacts, and numerous signature validation outliers, and it likely represents a nonpredicted region. *Pseudostructure* presents an intermediate behavior with a misleading appearance of isolated and badly formed secondary structure-like elements. These prediction modes are compared with annotations of disorder from MobiDB, showing general correlation between *barbed wire/pseudostructure* and many measures of disorder, an association between *pseudostructure* and signal peptides, and an association between *near-predictive* and regions of conditional folding. To enable users to identify these regions within a prediction, a new Phenix tool is developed encompassing the results of this work, including prediction annotation, visual markup, and residue selection based on these prediction modes. This tool will help users develop expertise in interpreting difficult AlphaFold predictions and identify the near-predictive regions that can aid in molecular replacement when a prediction does not contain enough high-pLDDT regions.
