## Supplementary material for "Categorizing prediction modes within low-pLDDT regions of AlphaFold2 structures": MobiDB annotations table

mode	mobidb_annotation	annotation_yes	annotation_no	total	fraction_yes
High pLDDT	curated-binding_mode_disorder_to_disorder-fuzdb	7498	31537	39035	0.192
Pseudostructure	curated-binding_mode_disorder_to_disorder-fuzdb	1253	5287	6540	0.192
Barbed wire	curated-binding_mode_disorder_to_disorder-fuzdb	846	5463	6309	0.134
Near-predictive	curated-binding_mode_disorder_to_disorder-fuzdb	180	896	1076	0.167
High pLDDT	curated-binding_mode_disorder_to_disorder-merge	7468	30056	37524	0.199
Pseudostructure	curated-binding_mode_disorder_to_disorder-merge	1253	4931	6184	0.203
Barbed wire	curated-binding_mode_disorder_to_disorder-merge	846	5269	6115	0.138
Near-predictive	curated-binding_mode_disorder_to_disorder-merge	180	888	1068	0.169
High pLDDT	curated-binding_mode_disorder_to_disorder-priority	7498	31537	39035	0.192
Pseudostructure	curated-binding_mode_disorder_to_disorder-priority	1253	5287	6540	0.192
Barbed wire	curated-binding_mode_disorder_to_disorder-priority	846	5463	6309	0.134
Near-predictive	curated-binding_mode_disorder_to_disorder-priority	180	896	1076	0.167
High pLDDT	curated-disorder-disprot	20522	367127	387649	0.053
Pseudostructure	curated-disorder-disprot	19651	32139	51790	0.379
Barbed wire	curated-disorder-disprot	14783	28835	43618	0.339
Near-predictive	curated-disorder-disprot	2493	6163	8656	0.288
High pLDDT	curated-disorder-ideal	14112	188857	202969	0.07
Barbed wire	curated-disorder-ideal	2883	31486	34369	0.084
Pseudostructure	curated-disorder-ideal	6279	25746	32025	0.196
Near-predictive	curated-disorder-ideal	1040	4693	5733	0.181
High pLDDT	curated-disorder-merge	29205	445476	474681	0.062
Pseudostructure	curated-disorder-merge	22844	41057	63901	0.357
Barbed wire	curated-disorder-merge	15943	40178	56121	0.284
Near-predictive	curated-disorder-merge	2990	6945	9935	0.301
High pLDDT	curated-disorder-priority	29205	445476	474681	0.062
Pseudostructure	curated-disorder-priority	22844	41057	63901	0.357
Barbed wire	curated-disorder-priority	15943	40178	56121	0.284
Near-predictive	curated-disorder-priority	2990	6945	9935	0.301
High pLDDT	curated-disorder-uniprot	275	9206	9481	0.029
Pseudostructure	curated-disorder-uniprot	679	834	1513	0.449
Barbed wire	curated-disorder-uniprot	778	567	1345	0.578
Near-predictive	curated-disorder-uniprot	21	103	124	0.169
High pLDDT	curated-lip-dibs	1204	75877	77081	0.016
Pseudostructure	curated-lip-dibs	1579	14621	16200	0.097
Barbed wire	curated-lip-dibs	237	15783	16020	0.015
Near-predictive	curated-lip-dibs	129	1747	1876	0.069
High pLDDT	curated-lip-disprot	6777	88170	94947	0.071
Pseudostructure	curated-lip-disprot	5991	13178	19169	0.313
Barbed wire	curated-lip-disprot	4902	12582	17484	0.28
Near-predictive	curated-lip-disprot	627	1875	2502	0.251
High pLDDT	curated-lip-elm	2425	435654	438079	0.006
Barbed wire	curated-lip-elm	913	84819	85732	0.011
Pseudostructure	curated-lip-elm	3772	81061	84833	0.044
Near-predictive	curated-lip-elm	310	12946	13256	0.023
High pLDDT	curated-lip-ideal	2241	61919	64160	0.035
Barbed wire	curated-lip-ideal	139	11256	11395	0.012
Pseudostructure	curated-lip-ideal	882	10232	11114	0.079
Near-predictive	curated-lip-ideal	239	1849	2088	0.114
High pLDDT	curated-lip-merge	14096	223421	237517	0.059
Pseudostructure	curated-lip-merge	8508	40724	49232	0.173
Barbed wire	curated-lip-merge	5318	43024	48342	0.11
Near-predictive	curated-lip-merge	957	6153	7110	0.135
High pLDDT	curated-lip-mfib	4805	9866	14671	0.328
Pseudostructure	curated-lip-mfib	385	2893	3278	0.117
Barbed wire	curated-lip-mfib	15	2807	2822	0.005
Near-predictive	curated-lip-mfib	12	287	299	0.04
High pLDDT	curated-lip-priority	14096	223421	237517	0.059
Pseudostructure	curated-lip-priority	8508	40724	49232	0.173
Barbed wire	curated-lip-priority	5318	43024	48342	0.11
Near-predictive	curated-lip-priority	957	6153	7110	0.135
High pLDDT	curated-phase_separation-merge	51312	27641	78953	0.65
Barbed wire	curated-phase_separation-merge	12782	4399	17181	0.744
Pseudostructure	curated-phase_separation-merge	11064	4081	15145	0.731
Near-predictive	curated-phase_separation-merge	1121	636	1757	0.638
High pLDDT	curated-phase_separation-phasepdb	50662	26152	76814	0.66
Barbed wire	curated-phase_separation-phasepdb	12643	4245	16888	0.749
Pseudostructure	curated-phase_separation-phasepdb	10737	3813	14550	0.738
Near-predictive	curated-phase_separation-phasepdb	1121	580	1701	0.659
High pLDDT	curated-phase_separation-phasepro	4955	10505	15460	0.321
Barbed wire	curated-phase_separation-phasepro	2690	1982	4672	0.576
Pseudostructure	curated-phase_separation-phasepro	2233	1402	3635	0.614
Near-predictive	curated-phase_separation-phasepro	24	238	262	0.092
High pLDDT	curated-phase_separation-priority	51312	27641	78953	0.65
Barbed wire	curated-phase_separation-priority	12782	4399	17181	0.744
Pseudostructure	curated-phase_separation-priority	11064	4081	15145	0.731
Near-predictive	curated-phase_separation-priority	1121	636	1757	0.638
High pLDDT	derived-binding_mode_context_dependent-mobi	6098	13351	19449	0.314
Pseudostructure	derived-binding_mode_context_dependent-mobi	208	2147	2355	0.088
Barbed wire	derived-binding_mode_context_dependent-mobi	37	860	897	0.041
Near-predictive	derived-binding_mode_context_dependent-mobi	50	252	302	0.166
High pLDDT	derived-binding_mode_context_dependent-priority	5139	10960	16099	0.319
Pseudostructure	derived-binding_mode_context_dependent-priority	151	1833	1984	0.076
Barbed wire	derived-binding_mode_context_dependent-priority	37	796	833	0.044
Near-predictive	derived-binding_mode_context_dependent-priority	31	239	270	0.115
High pLDDT	derived-binding_mode_disorder_to_disorder-mobi	64702	1443014	1507716	0.043
Pseudostructure	derived-binding_mode_disorder_to_disorder-mobi	71471	80995	152466	0.469
Barbed wire	derived-binding_mode_disorder_to_disorder-mobi	39208	71434	110642	0.354
Near-predictive	derived-binding_mode_disorder_to_disorder-mobi	8687	20819	29506	0.294
High pLDDT	derived-binding_mode_disorder_to_disorder-priority	64605	1440077	1504682	0.043
Pseudostructure	derived-binding_mode_disorder_to_disorder-priority	71236	80805	152041	0.469
Barbed wire	derived-binding_mode_disorder_to_disorder-priority	39083	71335	110418	0.354
Near-predictive	derived-binding_mode_disorder_to_disorder-priority	8666	20788	29454	0.294
High pLDDT	derived-binding_mode_disorder_to_order-mobi	135275	826488	961763	0.141
Pseudostructure	derived-binding_mode_disorder_to_order-mobi	7270	80182	87452	0.083
Barbed wire	derived-binding_mode_disorder_to_order-mobi	894	60487	61381	0.015
Near-predictive	derived-binding_mode_disorder_to_order-mobi	3908	14730	18638	0.21
High pLDDT	derived-binding_mode_disorder_to_order-priority	134186	816454	950640	0.141
Pseudostructure	derived-binding_mode_disorder_to_order-priority	6738	78672	85410	0.079
Barbed wire	derived-binding_mode_disorder_to_order-priority	577	59336	59913	0.01
Near-predictive	derived-binding_mode_disorder_to_order-priority	3829	14495	18324	0.209
High pLDDT	derived-fixed-th_90	114343	406984	521327	0.219
Barbed wire	derived-fixed-th_90	190	79350	79540	0.002
Pseudostructure	derived-fixed-th_90	782	69812	70594	0.011
Near-predictive	derived-fixed-th_90	585	12865	13450	0.043
High pLDDT	derived-lip-merge	102205	833663	935868	0.109
Pseudostructure	derived-lip-merge	9126	120375	129501	0.07
Barbed wire	derived-lip-merge	2414	101660	104074	0.023
Near-predictive	derived-lip-merge	2161	19377	21538	0.1
High pLDDT	derived-lip-priority	95765	798687	894452	0.107
Pseudostructure	derived-lip-priority	7157	112327	119484	0.06
Barbed wire	derived-lip-priority	2100	94162	96262	0.022
Near-predictive	derived-lip-priority	1906	18553	20459	0.093
High pLDDT	derived-lip-th_90	46127	508567	554694	0.083
Pseudostructure	derived-lip-th_90	6706	90159	96865	0.069
Barbed wire	derived-lip-th_90	2219	79422	81641	0.027
Near-predictive	derived-lip-th_90	1201	13511	14712	0.082
High pLDDT	derived-missing_residues_context_dependent-th_90	180815	922268	1103083	0.164
Pseudostructure	derived-missing_residues_context_dependent-th_90	8332	91187	99519	0.084
Barbed wire	derived-missing_residues_context_dependent-th_90	1470	73042	74512	0.02
Near-predictive	derived-missing_residues_context_dependent-th_90	5992	16297	22289	0.269
High pLDDT	derived-missing_residues-priority	77148	1339515	1416663	0.054
Pseudostructure	derived-missing_residues-priority	69806	70755	140561	0.497
Barbed wire	derived-missing_residues-priority	43181	62186	105367	0.41
Near-predictive	derived-missing_residues-priority	9084	19058	28142	0.323
High pLDDT	derived-missing_residues-th_90	82403	1519534	1601937	0.051
Pseudostructure	derived-missing_residues-th_90	81173	81368	162541	0.499
Barbed wire	derived-missing_residues-th_90	50613	70975	121588	0.416
Near-predictive	derived-missing_residues-th_90	10274	21343	31617	0.325
High pLDDT	derived-mobile_context_dependent-th_90	4390	54967	59357	0.074
Barbed wire	derived-mobile_context_dependent-th_90	15	9319	9334	0.002
Pseudostructure	derived-mobile_context_dependent-th_90	132	7646	7778	0.017
Near-predictive	derived-mobile_context_dependent-th_90	28	1607	1635	0.017
High pLDDT	derived-mobile-th_90	19778	290598	310376	0.064
Barbed wire	derived-mobile-th_90	3150	48417	51567	0.061
Pseudostructure	derived-mobile-th_90	3536	40567	44103	0.08
Near-predictive	derived-mobile-th_90	926	7618	8544	0.108
High pLDDT	derived-observed-priority	1908926	809581	2718507	0.702
Pseudostructure	derived-observed-priority	14475	273152	287627	0.05
Barbed wire	derived-observed-priority	11962	225308	237270	0.05
Near-predictive	derived-observed-priority	10509	42829	53338	0.197
High pLDDT	derived-observed-th_90	1921738	806782	2728520	0.704
Pseudostructure	derived-observed-th_90	15879	275800	291679	0.054
Barbed wire	derived-observed-th_90	12346	227437	239783	0.051
Near-predictive	derived-observed-th_90	10835	42743	53578	0.202
High pLDDT	homology-binding_mode_disorder_to_disorder-fuzdb	2151	4526	6677	0.322
Pseudostructure	homology-binding_mode_disorder_to_disorder-fuzdb	173	1107	1280	0.135
Barbed wire	homology-binding_mode_disorder_to_disorder-fuzdb	46	450	496	0.093
Near-predictive	homology-binding_mode_disorder_to_disorder-fuzdb	22	141	163	0.135
High pLDDT	homology-binding_mode_disorder_to_disorder-merge	2151	4526	6677	0.322
Pseudostructure	homology-binding_mode_disorder_to_disorder-merge	173	1107	1280	0.135
Barbed wire	homology-binding_mode_disorder_to_disorder-merge	46	450	496	0.093
Near-predictive	homology-binding_mode_disorder_to_disorder-merge	22	141	163	0.135
High pLDDT	homology-binding_mode_disorder_to_disorder-priority	2151	4526	6677	0.322
Pseudostructure	homology-binding_mode_disorder_to_disorder-priority	173	1107	1280	0.135
Barbed wire	homology-binding_mode_disorder_to_disorder-priority	46	450	496	0.093
Near-predictive	homology-binding_mode_disorder_to_disorder-priority	22	141	163	0.135
High pLDDT	homology-disorder-disprot	7682	85563	93245	0.082
Pseudostructure	homology-disorder-disprot	5839	9612	15451	0.378
Barbed wire	homology-disorder-disprot	2828	6493	9321	0.303
Near-predictive	homology-disorder-disprot	506	1184	1690	0.299
High pLDDT	homology-disorder-ideal	1846	24208	26054	0.071
Pseudostructure	homology-disorder-ideal	524	3010	3534	0.148
Barbed wire	homology-disorder-ideal	108	2687	2795	0.039
Near-predictive	homology-disorder-ideal	142	343	485	0.293
High pLDDT	homology-disorder-merge	9282	104220	113502	0.082
Pseudostructure	homology-disorder-merge	6338	11567	17905	0.354
Barbed wire	homology-disorder-merge	3032	7716	10748	0.282
Near-predictive	homology-disorder-merge	609	1379	1988	0.306
High pLDDT	homology-disorder-priority	8032	88043	96075	0.084
Pseudostructure	homology-disorder-priority	4613	10838	15451	0.299
Barbed wire	homology-disorder-priority	2256	6908	9164	0.246
Near-predictive	homology-disorder-priority	431	1263	1694	0.254
High pLDDT	homology-disorder-uniprot	174	4042	4216	0.041
Pseudostructure	homology-disorder-uniprot	230	354	584	0.394
Barbed wire	homology-disorder-uniprot	174	304	478	0.364
Near-predictive	homology-disorder-uniprot	13	56	69	0.188
High pLDDT	homology-domain-gene3d	2497902	1338114	3836016	0.651
Pseudostructure	homology-domain-gene3d	27608	376267	403875	0.068
Barbed wire	homology-domain-gene3d	4719	301277	305996	0.015
Near-predictive	homology-domain-gene3d	21052	60319	81371	0.259
High pLDDT	homology-domain-merge	4584040	1200944	5784984	0.792
Pseudostructure	homology-domain-merge	159368	625759	785127	0.203
Barbed wire	homology-domain-merge	53270	457589	510859	0.104
Near-predictive	homology-domain-merge	54972	85596	140568	0.391
High pLDDT	homology-domain-pfam	3852672	1796421	5649093	0.682
Pseudostructure	homology-domain-pfam	140139	629813	769952	0.182
Barbed wire	homology-domain-pfam	49555	453070	502625	0.099
Near-predictive	homology-domain-pfam	43316	94194	137510	0.315
High pLDDT	homology-lip-dibs	542	16921	17463	0.031
Pseudostructure	homology-lip-dibs	324	2272	2596	0.125
Barbed wire	homology-lip-dibs	21	1181	1202	0.017
Near-predictive	homology-lip-dibs	43	182	225	0.191
High pLDDT	homology-lip-disprot	2700	26315	29015	0.093
Pseudostructure	homology-lip-disprot	1679	3396	5075	0.331
Barbed wire	homology-lip-disprot	948	2866	3814	0.249
Near-predictive	homology-lip-disprot	113	419	532	0.212
High pLDDT	homology-lip-elm	735	27290	28025	0.026
Pseudostructure	homology-lip-elm	200	5179	5379	0.037
Barbed wire	homology-lip-elm	29	4606	4635	0.006
Near-predictive	homology-lip-elm	5	1008	1013	0.005
High pLDDT	homology-lip-ideal	501	11629	12130	0.041
Pseudostructure	homology-lip-ideal	198	2429	2627	0.075
Barbed wire	homology-lip-ideal	5	2559	2564	0.002
Near-predictive	homology-lip-ideal	21	288	309	0.068
High pLDDT	homology-lip-merge	7593	74461	82054	0.093
Pseudostructure	homology-lip-merge	2262	11690	13952	0.162
Barbed wire	homology-lip-merge	991	9836	10827	0.092
Near-predictive	homology-lip-merge	238	1771	2009	0.118
High pLDDT	homology-lip-mfib	3960	6918	10878	0.364
Pseudostructure	homology-lip-mfib	124	1083	1207	0.103
Barbed wire	homology-lip-mfib	7	1131	1138	0.006
Near-predictive	homology-lip-mfib	96	162	258	0.372
High pLDDT	homology-lip-priority	5146	56886	62032	0.083
Pseudostructure	homology-lip-priority	1706	8515	10221	0.167
Barbed wire	homology-lip-priority	957	7718	8675	0.11
Near-predictive	homology-lip-priority	157	1275	1432	0.11
High pLDDT	homology-phase_separation-merge	10645	5148	15793	0.674
Barbed wire	homology-phase_separation-merge	3865	1550	5415	0.714
Pseudostructure	homology-phase_separation-merge	2413	606	3019	0.799
Near-predictive	homology-phase_separation-merge	229	160	389	0.589
High pLDDT	homology-phase_separation-phasepdb	10007	4520	14527	0.689
Barbed wire	homology-phase_separation-phasepdb	3788	1425	5213	0.727
Pseudostructure	homology-phase_separation-phasepdb	2159	486	2645	0.816
Near-predictive	homology-phase_separation-phasepdb	207	138	345	0.6
High pLDDT	homology-phase_separation-phasepro	1259	1416	2675	0.471
Barbed wire	homology-phase_separation-phasepro	329	566	895	0.368
Pseudostructure	homology-phase_separation-phasepro	303	259	562	0.539
Near-predictive	homology-phase_separation-phasepro	22	49	71	0.31
High pLDDT	homology-phase_separation-priority	8461	4790	13251	0.639
Barbed wire	homology-phase_separation-priority	3375	1488	4863	0.694
Pseudostructure	homology-phase_separation-priority	1648	709	2357	0.699
Near-predictive	homology-phase_separation-priority	213	160	373	0.571
High pLDDT	prediction-coiled_coil-uniprot	214656	525131	739787	0.29
Pseudostructure	prediction-coiled_coil-uniprot	19043	124102	143145	0.133
Barbed wire	prediction-coiled_coil-uniprot	2322	111969	114291	0.02
Near-predictive	prediction-coiled_coil-uniprot	1716	14555	16271	0.105
High pLDDT	prediction-compact-mobidb_lite_sub	2844	120477	123321	0.023
Barbed wire	prediction-compact-mobidb_lite_sub	11330	23560	34890	0.325
Pseudostructure	prediction-compact-mobidb_lite_sub	10286	20772	31058	0.331
Near-predictive	prediction-compact-mobidb_lite_sub	439	4108	4547	0.097
High pLDDT	prediction-disorder-alphafold	236408	5415475	5651883	0.042
Pseudostructure	prediction-disorder-alphafold	853725	15007	868732	0.983
Barbed wire	prediction-disorder-alphafold	548344	24	548368	1
Near-predictive	prediction-disorder-alphafold	39440	114955	154395	0.255
High pLDDT	prediction-disorder-dis465	271120	5684580	5955700	0.046
Pseudostructure	prediction-disorder-dis465	286407	578379	864786	0.331
Barbed wire	prediction-disorder-dis465	283583	263782	547365	0.518
Near-predictive	prediction-disorder-dis465	18749	136002	154751	0.121
High pLDDT	prediction-disorder-disHL	1206291	4749409	5955700	0.203
Pseudostructure	prediction-disorder-disHL	393288	471498	864786	0.455
Barbed wire	prediction-disorder-disHL	285107	262258	547365	0.521
Near-predictive	prediction-disorder-disHL	48327	106424	154751	0.312
High pLDDT	prediction-disorder-espD	119683	2432528	2552211	0.047
Pseudostructure	prediction-disorder-espD	183141	380452	563593	0.325
Barbed wire	prediction-disorder-espD	151998	274924	426922	0.356
Near-predictive	prediction-disorder-espD	9323	67325	76648	0.122
High pLDDT	prediction-disorder-espN	672528	5262321	5934849	0.113
Pseudostructure	prediction-disorder-espN	582946	280453	863399	0.675
Barbed wire	prediction-disorder-espN	475711	71651	547362	0.869
Near-predictive	prediction-disorder-espN	52453	101945	154398	0.34
High pLDDT	prediction-disorder-espX	207085	5740652	5947737	0.035
Pseudostructure	prediction-disorder-espX	428151	436152	864303	0.495
Barbed wire	prediction-disorder-espX	372845	174503	547348	0.681
Near-predictive	prediction-disorder-espX	24524	130201	154725	0.159
High pLDDT	prediction-disorder-glo	532696	5422770	5955466	0.089
Pseudostructure	prediction-disorder-glo	357456	507330	864786	0.413
Barbed wire	prediction-disorder-glo	280498	266867	547365	0.512
Near-predictive	prediction-disorder-glo	34736	120015	154751	0.224
High pLDDT	prediction-disorder-iupl	371176	5075150	5446326	0.068
Pseudostructure	prediction-disorder-iupl	487012	353629	840641	0.579
Barbed wire	prediction-disorder-iupl	449047	96712	545759	0.823
Near-predictive	prediction-disorder-iupl	33085	111584	144669	0.229
High pLDDT	prediction-disorder-iups	223738	5719581	5943319	0.038
Pseudostructure	prediction-disorder-iups	421273	439936	861209	0.489
Barbed wire	prediction-disorder-iups	395070	152063	547133	0.722
Near-predictive	prediction-disorder-iups	26958	126497	153455	0.176
High pLDDT	prediction-disorder-mobidb_lite	58328	3310776	3369104	0.017
Pseudostructure	prediction-disorder-mobidb_lite	294629	408197	702826	0.419
Barbed wire	prediction-disorder-mobidb_lite	315174	211159	526333	0.599
Near-predictive	prediction-disorder-mobidb_lite	12058	91062	103120	0.117
High pLDDT	prediction-disorder-priority	216222	5132283	5348505	0.04
Pseudostructure	prediction-disorder-priority	743990	101141	845131	0.88
Barbed wire	prediction-disorder-priority	474785	61563	536348	0.885
Near-predictive	prediction-disorder-priority	38776	110860	149636	0.259
High pLDDT	prediction-disorder-th_50	209676	5737954	5947630	0.035
Pseudostructure	prediction-disorder-th_50	449334	415029	864363	0.52
Barbed wire	prediction-disorder-th_50	408831	138534	547365	0.747
Near-predictive	prediction-disorder-th_50	26229	128401	154630	0.17
High pLDDT	prediction-extended-mobidb_lite_sub	17200	1842925	1860125	0.009
Pseudostructure	prediction-extended-mobidb_lite_sub	90625	333418	424043	0.214
Barbed wire	prediction-extended-mobidb_lite_sub	97247	301967	399214	0.244
Near-predictive	prediction-extended-mobidb_lite_sub	3105	57733	60838	0.051
High pLDDT	prediction-glycine_rich-mobidb_lite_sub	60	215437	215497	0
Pseudostructure	prediction-glycine_rich-mobidb_lite_sub	3379	67525	70904	0.048
Barbed wire	prediction-glycine_rich-mobidb_lite_sub	3074	59338	62412	0.049
Near-predictive	prediction-glycine_rich-mobidb_lite_sub	16	6561	6577	0.002
High pLDDT	prediction-lip-alphafold	238841	4670717	4909558	0.049
Pseudostructure	prediction-lip-alphafold	230877	596636	827513	0.279
Barbed wire	prediction-lip-alphafold	11607	517322	528929	0.022
Near-predictive	prediction-lip-alphafold	16891	112486	129377	0.131
High pLDDT	prediction-lip-anchor	404781	4664178	5068959	0.08
Pseudostructure	prediction-lip-anchor	292305	530489	822794	0.355
Barbed wire	prediction-lip-anchor	253928	290335	544263	0.467
Near-predictive	prediction-lip-anchor	29769	109930	139699	0.213
High pLDDT	prediction-lip-priority	522955	5119275	5642230	0.093
Pseudostructure	prediction-lip-priority	433233	426456	859689	0.504
Barbed wire	prediction-lip-priority	256304	290751	547055	0.469
Near-predictive	prediction-lip-priority	39774	109731	149505	0.266
High pLDDT	prediction-low_complexity-mobidb_lite_sub	3118	1245112	1248230	0.002
Barbed wire	prediction-low_complexity-mobidb_lite_sub	33068	314848	347916	0.095
Pseudostructure	prediction-low_complexity-mobidb_lite_sub	21108	314454	335562	0.063
Near-predictive	prediction-low_complexity-mobidb_lite_sub	629	44030	44659	0.014
High pLDDT	prediction-low_complexity-seg	276085	4785185	5061270	0.055
Pseudostructure	prediction-low_complexity-seg	183995	606003	789998	0.233
Barbed wire	prediction-low_complexity-seg	114658	421431	536089	0.214
Near-predictive	prediction-low_complexity-seg	11721	121019	132740	0.088
High pLDDT	prediction-negative_polyelectrolyte-mobidb_lite_sub	1016	640677	641693	0.002
Barbed wire	prediction-negative_polyelectrolyte-mobidb_lite_sub	7179	149602	156781	0.046
Pseudostructure	prediction-negative_polyelectrolyte-mobidb_lite_sub	10152	135466	145618	0.07
Near-predictive	prediction-negative_polyelectrolyte-mobidb_lite_sub	601	19845	20446	0.029
High pLDDT	prediction-plddt-alphafold	5965821	293	5966114	1
Pseudostructure	prediction-plddt-alphafold	0	840900	840900	0
Barbed wire	prediction-plddt-alphafold	0	545422	545422	0
Near-predictive	prediction-plddt-alphafold	0	143636	143636	0
High pLDDT	prediction-polar-mobidb_lite_sub	2204	1468936	1471140	0.001
Barbed wire	prediction-polar-mobidb_lite_sub	38307	357506	395813	0.097
Pseudostructure	prediction-polar-mobidb_lite_sub	18124	336641	354765	0.051
Near-predictive	prediction-polar-mobidb_lite_sub	934	52771	53705	0.017
High pLDDT	prediction-polyampholyte-mobidb_lite_sub	19365	1624885	1644250	0.012
Pseudostructure	prediction-polyampholyte-mobidb_lite_sub	28771	368308	397079	0.072
Barbed wire	prediction-polyampholyte-mobidb_lite_sub	42878	345440	388318	0.11
Near-predictive	prediction-polyampholyte-mobidb_lite_sub	1164	51283	52447	0.022
High pLDDT	prediction-positive_polyelectrolyte-mobidb_lite_sub	2170	523405	525575	0.004
Barbed wire	prediction-positive_polyelectrolyte-mobidb_lite_sub	6246	153025	159271	0.039
Pseudostructure	prediction-positive_polyelectrolyte-mobidb_lite_sub	7918	129332	137250	0.058
Near-predictive	prediction-positive_polyelectrolyte-mobidb_lite_sub	127	19951	20078	0.006
High pLDDT	prediction-proline_rich-mobidb_lite_sub	1169	475796	476965	0.002
Pseudostructure	prediction-proline_rich-mobidb_lite_sub	16791	139905	156696	0.107
Barbed wire	prediction-proline_rich-mobidb_lite_sub	3400	146821	150221	0.023
Near-predictive	prediction-proline_rich-mobidb_lite_sub	264	18189	18453	0.014
High pLDDT	prediction-signal_peptide-uniprot	7101	1102108	1109209	0.006
Pseudostructure	prediction-signal_peptide-uniprot	26776	103893	130669	0.205
Barbed wire	prediction-signal_peptide-uniprot	3249	50316	53565	0.061
Near-predictive	prediction-signal_peptide-uniprot	652	23941	24593	0.027
High pLDDT	prediction-transmembrane-uniprot	406577	1312074	1718651	0.237
Pseudostructure	prediction-transmembrane-uniprot	4128	173748	177876	0.023
Barbed wire	prediction-transmembrane-uniprot	258	78968	79226	0.003
Near-predictive	prediction-transmembrane-uniprot	2557	35814	38371	0.067
